# Developmental Genome-Wide DNA Methylation Asymmetry Between Mouse Placenta and Embryo

**DOI:** 10.1101/718247

**Authors:** LM Legault, K Doiron, A Lemieux, M Caron, D Chan, FL Lopes, G Bourque, D Sinnett, S McGraw

## Abstract

In early embryos, DNA methylation is remodelled to initiate the developmental program but for mostly unknown reasons, methylation marks are acquired unequally between embryonic and placental cells. To better understand this, we generated high-resolution DNA methylation maps of mouse mid-gestation (E10.5) embryo and placenta. We uncovered specific subtypes of differentially methylated regions (DMRs) that contribute directly to the developmental asymmetry existing between mid-gestation embryonic and placental DNA methylation patterns. We show that the asymmetry occurs rapidly during the acquisition of marks in the post-implanted conceptus (E3.5-E6.5), and that these patterns are long-lasting across subtypes of DMRs throughout prenatal development and in somatic tissues. We reveal that at the peri-implantation stages, the *de novo* methyltransferase activity of DNMT3B is the main driver of methylation marks on asymmetric DMRs, and that DNMT3B can largely compensate for lack of DNMT3A in the epiblast and extraembryonic ectoderm, whereas DNMT3A can only partially compensate in the absence of DNMT3B. However, as development progresses and as DNMT3A becomes the principal *de novo* methyltransferase, the compensatory DNA methylation mechanism of DNMT3B on DMRs becomes less effective.
