## Supplemental Table 2 for "Developmental Genome-Wide DNA Methylation Asymmetry Between Mouse Placenta and Embryo"

### Sheet: Median-Mean public data
	DNA methylation levels for DMR categorises across development
	High-Mid		High-Low		Mid-High		Mid-Mid		Mid-Low		Low-Mid
	Median (%)	Mean (%)	Median (%)	Mean (%)	Median (%)	Mean (%)	Median (%)	Mean (%)	Median (%)	Mean (%)	Median (%)	Mean (%)
TE	14.414	18.0997	7.9995	11.2115	20.0095	26.3386	5.814	10.2493	2.469	6.78203	1.512	5.53954
6.5 ExE	65.804	63.7158	37.869	39.0124	91.345	90.2037	55	54.3019	29.842	32.279	44.196	45.3776
E10.5 Placenta	49.5602	49.1455	16.718	15.85	83.7865	84.4128	33.3797	34.8335	13.7416	12.9711	31.4442	33.6601
E11.5 Placenta	59.8823	58.5589	29.0064	28.8679	81.8914	80.491	44.5772	44.6343	20.3895	21.1073	37.0735	37.5697
E15 Placenta	47.7	46.6686	25	26.1519	68.2	63.0048	37.725	38.364	18.35	20.451	26.2	28.0554
E18 Placenta	51.35	50.1138	28.8	29.7989	64.5	63.0976	42.5	42.3425	22.25	24.0196	28.725	29.8278
ICM	14.905	19.5223	8.333	13.1063	12.7295	18.7284	5.635	10.9305	1.875	7.42343	1.111	5.6597
6.5 Epi	87.5	82.3631	82.925	78.1732	87.575	69.8391	80.447	73.818	67.686	60.7916	7.048	14.9154
E10.5 Embryo	89.6757	89.3129	84.6726	85.3679	55.7819	55.6869	72.5618	69.4555	57.9333	56.5734	2.97933	5.07794
E11.5 Embryon	89.5984	87.8067	84.4788	83.1761	57.1998	53.0308	75.3498	72.2705	61.8196	59.0096	2.98357	5.89032
Bone marrow	83.333	80.4572	74.62	70.5508	89.0865	82.5758	73.335	68.4158	58.335	53.8528	20	33.4423
Cerebellum	90.546	84.2879	86.113	78.9057	70.9375	63.888	75	66.7416	62.223	56.0771	12.5	22.4217
Colon	91.45	87.8962	83.2225	78.6646	90.047	86.7905	78.79	73.7125	60	56.388	28.57	34.9723
Cortex	91.281	87.5253	85.715	81.5893	80.65	75.2929	78.333	73.2064	65.385	60.9774	19.91	26.2704
Heart	88.133	84.4412	77.78	72.9518	95.455	85.6766	72.092	67.625	50	49.6366	21.429	29.2361
Intestine	90.407	86.631	81.25	75.6822	93.94	89.1894	77.558	71.6021	57.14	53.1093	27.256	36.1643
Kidney	90.477	86.546	82.202	77.6798	80.157	77.6302	73.89	68.7515	55.187	52.891	21.0995	27.8809
Liver	89.68	85.6601	80	75.9951	93.333	88.0349	77.777	73.4795	60	56.9269	26	34.4235
Lung	89.582	86.0047	79.6965	75.4441	86.982	83.7725	71.875	67.95	52.565	50.8031	18.6	26.4088
Olfactory bulb	92.498	88.9202	88.28	83.5856	82.46	74.4986	81.315	74.8654	68.57	62.7857	16.665	25.4816
Pancreas	86.528	82.3435	75	69.5102	87.385	85.3016	70	64.7083	48.81	46.4366	14.393	25.2154
Placenta	63.73	62.3675	35.622	36.1766	82.5	80.34	49.196	48.8515	26.327	27.2091	39.078	40.1792
Skin	88.153	84.1107	77.345	72.0374	81.2855	73.9615	72.5	67.7139	51.1	49.8227	22.323	28.8639
Spleen	91.786	88.6602	85.713	81.4403	93.75	89.7666	83.335	77.64	68.75	62.7907	26.15	38.1447
Stomach	89.382	85.7514	78.57	74.1358	86.21	79.2986	74.5415	69.5833	53.33	51.1703	23.216	31.109
Thymus	94.747	91.7998	90.6	85.9679	94.425	88.2734	88.89	81.8313	77.5	67.9816	29.802	41.7977
Uterus	89.683	85.7799	80	75.0529	88.982	84.4903	72.037	67.4537	50.953	50.0728	20.674	28.3544
