## Supplemental Table 3 for "Developmental Genome-Wide DNA Methylation Asymmetry Between Mouse Placenta and Embryo"

### Sheet: Median-Mean KO
	DNA methylation levels for DMR categories in various Dnmt knockout mouse models
	High-Mid		High-Low		Mid-High		Mid-Mid		Mid-Low		Low-Mid
	Median (%)	Mean (%)	Median (%)	Mean (%)	Median (%)	Mean (%)	Median (%)	Mean (%)	Median (%)	Mean (%)	Median (%)	Mean (%)
E6.5 ExE WT	61.875	60.7015	29.875	31.9051	88.719	87.596	47.438	48.4357	24.25	26.486	43.5	45.0284
E6.5 ExE Dnmt1-/-	49.8	49.753	10	11.678	34.55	35.8983	16.667	18.1192	8	9.81161	14.1	15.3991
E6.5 ExE Dnmt3a-/-	56.25	56.0986	30.375	32.2221	78.3835	77.4033	44.75	45.3792	24.125	26.3188	37.833	38.7875
E6.5 ExE Dnmt3b-/-	33.444	36.2803	13.667	15.6833	68.167	66.0879	23.417	26.6038	10.667	12.6241	18.722	22.2741
E6.5 ExE Dnmt3l-/-	48	49.8312	23.5	26.5254	83.9585	77.6459	36	38.4438	18	21.0809	26.405	29.6105
E10.5 Placenta	49.5602	49.1455	16.718	15.85	83.7865	84.4128	33.3797	34.8335	13.7416	12.9711	31.4442	33.6601
E6,5 Epi WT	79.375	76.932	77.875	75.59	83	77.7944	77.25	73.0317	64.604	59.0567	13.25	19.7897
E6.5 Epi Dnmt1-/-	49.8	49.753	41.733	42.3916	48.9	46.5158	42.5	41.8042	32.6	32.3595	5.2	9.55561
E6.5 Epi Dnmt3a-/-	84.467	81.4493	75.8335	72.9233	84.45	70.1434	72.71	68.1764	57.2	54.1208	7.85	14.0201
E6.5 Epi Dnmt3b-/-	74.333	71.582	60.833	59.0685	72.5	58.8141	59.222	56.3777	41.0695	41.0772	5.882	10.4904
E6.5 Epi Dnmt3l-/-	80.8	77.9457	69.2	67.7677	61.9	59.1143	65.667	62.8374	48.8	48.6686	5.8	10.9065
E8.5 WT	92.7	91.8772	88.5	87.9335	79.8	72.5214	83.6	81.0101	73.2	69.3223	6.3	11.4156
E8.5 Dnmt3a-/-	87.6	85.3829	80.7	78.163	74.2	72.3429	75.6	71.8411	62.4	58.7807	7.7	11.9799
E8.5 Dnmt3b-/-	75.9	71.9416	61.4	58.3316	63.7	56.1429	54.8	51.5418	33.6	34.8989	2.65	5.52349
E10.5 Embryo	89.6757	89.3129	84.6726	85.3679	55.7819	55.6869	72.5618	69.4555	57.9333	56.5734	2.97933	5.07794
