## Supplemental Table 4 for "Developmental Genome-Wide DNA Methylation Asymmetry Between Mouse Placenta and Embryo"

### Sheet: Fig 4 and S4
	Number of 100bp tiles in each category of public data that overlap with Embryo-Placenta DMRs, related to Figure 4 and Figure S4
	ICM	TE	6.5Epi	6.5ExE	Emb_E10.5	Pla_E10.5	Emb_E11.5	Pla_E11.5	Emb_15.5	Pla_E15	Pla_E18	Bone_marrow	Cerebellum	Colon	Cortex	Heart	Intestine	Kidney	Liver	Lung	Olfactory_bulb	Pancreas	Placenta	Skin	Spleen	Stomach	Thymus	Uterus
High-Mid	53898	57143	59075	54688	72715	72715	26889	52075	20196	72680	72680	65258	65418	64852	66956	65680	66186	64137	61762	66086	67075	65809	66918	66289	64992	64669	66317	65094
High-Low	1387	1446	1468	1359	1889	1889	637	1256	366	1887	1887	1845	1735	1706	1792	1755	1756	1705	1654	1754	1781	1744	1784	1750	1747	1717	1765	1728
Mid-High	12	14	15	14	21	21	7	12	8	21	21	18	20	19	21	20	19	17	19	21	19	18	21	20	21	17	19	19
Mid-Mid	17408	18371	19021	17843	23639	23639	8775	16987	7189	23628	23628	22182	22195	22001	22828	22614	22505	21837	21492	22502	22697	22321	22896	22465	22351	21920	22560	22125
Mid-Low	6597	6897	7119	6656	9054	9054	3187	6136	2513	9052	9052	8424	8365	8344	8665	8589	8559	8263	8106	8581	8672	8505	8701	8531	8479	8311	8602	8391
Low-Mid	1980	2106	2236	2103	2922	2922	1097	2117	1316	2920	2920	2785	2800	2785	2879	2867	2827	2750	2737	2821	2862	2811	2891	2843	2816	2756	2833	2772

### Sheet: Fig 5 and S6
	Number of 100bp tiles in each category of public data that overlap with Embryo-Placenta DMRs, related to Figure 5 and Figure S6
	Embryo	Placenta	Meth_Epi_WT	Meth_Epi_Dnmt1	Meth_Epi_Dnmt3a	Meth_Epi_Dnmt3b	Meth_Epi_Dnmt3l	Meth_ExE_WT	Meth_ExE_Dnmt1	Meth_ExE_Dnmt3a	Meth_ExE_Dnmt3b	Meth_ExE_Dnmt3l	E8.5_WT	E8.5_3aKO	E8.5_3bKO
High-Mid	72715	72715	1751	59656	39681	34708	21456	66087	59656	57989	47397	55563	60775	60775	60244
High-Low	1889	1889	1751	1614	1180	1063	769	1774	1508	1584	1419	1578	1606	1606	1599
Mid-High	21	21	19	19	12	113	7	20	17	18	11	14	14	14	14
Mid-Mid	23639	23639	22210	20583	15068	13953	9476	22332	19085	20007	17511	19609	20252	20252	20112
Mid-Low	9054	9054	8496	7940	6157	5722	4507	8558	7440	7746	7000	7685	7683	8683	7647
Low-Mid	2922	2922	2736	2536	2105	2014	2064	2702	2178	2380	1965	2314	2309	2309	2286

### Sheet: Fig S5
Number of 100bp tiles in each category of public data that overlap with Embryo-Placenta DMRs, related to Figure S6
Embryo	Placenta	Meth_Epi_WT	Meth_Epi_Dnmt3a	Meth_Epi_Dnmt3b	Meth_ExE_WT	Meth_ExE_Dnmt3a	Meth_ExE_Dnmt3b	E8.5_WT	E8.5_3aKO	E8.5_3bKO
245048	245048	227657	160283	145590	227926	200801	170164	209466	209466	207974
